# Defining the molecular interaction between influenza hemagglutinin and MHC-II

**DOI:** 10.64898/2026.07.17.738765

**Authors:** Bernadeta Dadonaite, Annie Dosey, Jenny J. Ahn, Timothy C. Yu, Sara A. Sunshine, Ariana G. Farrell, Neil P. King, Jesse D. Bloom

## Abstract

The hemagglutinin (HA) of some influenza viruses can bind MHC-II, but how these proteins interact is unclear. Here we demonstrate that diverse H5 HAs can use avian or human MHC-II to enter cells. We define the molecular interface by using pseudovirus deep mutational scanning to measure how mutations to both H5 HA and an avian MHC-II affect the interaction between the two proteins. We leverage identification of mutations to HA and MHC-II that increase their binding to each other to determine a 3.4 Å cryo-EM structure of the complex. The structure shows that HA binds to MHC-II using a surface on the globular head distinct from the sialic acid receptor-binding pocket. The recognition surface on MHC-II consists of a portion of the alpha chain near the peptide-binding groove. We further show that H7 HA interacts with MHC-II similarly to H5 HA, and that H1, H2, and H9 HAs also bind avian or human MHC-II.

**Significance:** Influenza viruses are a public health burden because they cause seasonal epidemics and have led to multiple pandemics in the past. Influenza hemagglutinin has long been known to use sialic acid as a receptor for entering cells, but recently some hemagglutinins have been shown to also use MHC-II proteins for entry. Here we combine pseudovirus deep mutational scanning and cryo-EM to define the functional and structural basis of the interaction between an H5 hemagglutinin and MHC-II. We also demonstrate that hemagglutinins from multiple other influenza subtypes can utilize MHC-II to enter cells. Overall, our work uses a novel combination of experimental approaches to define the molecular basis of a previously poorly understood virus-host interaction.
