## Supplementary Data 4 for "Defining the molecular interaction between influenza hemagglutinin and MHC-II"

Supplementary Data 4. HA, tufted duck MHC-II and NA protein sequences used for recombinant protein expression for structural analyses A version of this file is also available at https://github.com/dms-vep/Flu- H5N1-American-Wigeon-2021-HA-tufted-duck-MHCII-DMS/blob/m aster/data/H5_MHCII_PDB/constructs.csv
Protein	Sequence
H5 HA H355W/K380M/E432L foldon	MENIVLLLAIVSLVKSDQICIGYHANNSTEQVDTIMEKNVTVTHAQDILEKTHNGKLCDLNGVKPLILKDCSVAGWLLGNPMCDEFIRVPEWSYIVERANPANDLCYPGSLNDYEELKHMLSRINHFEKILIIPKSSWPNHETSLGVSAACPYQGAPSFFRNVVWLIKKNDAYPTIKISYNNTNREDLLILWGIHHSNNAEEQTNLYKNPTTYISVGTSTLNQRLAPKIATRSQVNGQRGRMDFFWTILKPDDAIHFESNGNFIAPEYAYKIVKKGDSTIMKSGVEYGHCNTKCQTPVGAINSSMPFHNIHPLTIGECPKYVKSNKLVLATGLRNSPLRESRGLFGAIAGFIEGGWQGMVDGWYGYHWSNEQGSGYAADKESTQKAIDGVTNMVNSIID…
H5 HA I80L/H355W/K380M/E432L foldon	MENIVLLLAIVSLVKSDQICIGYHANNSTEQVDTIMEKNVTVTHAQDILEKTHNGKLCDLNGVKPLILKDCSVAGWLLGNPMCDEFLRVPEWSYIVERANPANDLCYPGSLNDYEELKHMLSRINHFEKILIIPKSSWPNHETSLGVSAACPYQGAPSFFRNVVWLIKKNDAYPTIKISYNNTNREDLLILWGIHHSNNAEEQTNLYKNPTTYISVGTSTLNQRLAPKIATRSQVNGQRGRMDFFWTILKPDDAIHFESNGNFIAPEYAYKIVKKGDSTIMKSGVEYGHCNTKCQTPVGAINSSMPFHNIHPLTIGECPKYVKSNKLVLATGLRNSPLRESRGLFGAIAGFIEGGWQGMVDGWYGYHWSNEQGSGYAADKESTQKAIDGVTNMVNSIID…
H5 HA I80L/A137S/T219E/R227G/H355W/K380M/E432L foldon	MENIVLLLAIVSLVKSDQICIGYHANNSTEQVDTIMEKNVTVTHAQDILEKTHNGKLCDLNGVKPLILKDCSVAGWLLGNPMCDEFLRVPEWSYIVERANPANDLCYPGSLNDYEELKHMLSRINHFEKILIIPKSSWPNHETSLGVSSACPYQGAPSFFRNVVWLIKKNDAYPTIKISYNNTNREDLLILWGIHHSNNAEEQTNLYKNPTTYISVGTSTLNQRLAPKIAERSQVNGQGGRMDFFWTILKPDDAIHFESNGNFIAPEYAYKIVKKGDSTIMKSGVEYGHCNTKCQTPVGAINSSMPFHNIHPLTIGECPKYVKSNKLVLATGLRNSPLRESRGLFGAIAGFIEGGWQGMVDGWYGYHWSNEQGSGYAADKESTQKAIDGVTNMVNSIID…
H5 HA I80L/A137S/T219E/R227G/H355W/K380M/E432L I53-50A	MENIVLLLAIVSLVKSDQICIGYHANNSTEQVDTIMEKNVTVTHAQDILEKTHNGKLCDLNGVKPLILKDCSVAGWLLGNPMCDEFLRVPEWSYIVERANPANDLCYPGSLNDYEELKHMLSRINHFEKILIIPKSSWPNHETSLGVSSACPYQGAPSFFRNVVWLIKKNDAYPTIKISYNNTNREDLLILWGIHHSNNAEEQTNLYKNPTTYISVGTSTLNQRLAPKIAERSQVNGQGGRMDFFWTILKPDDAIHFESNGNFIAPEYAYKIVKKGDSTIMKSGVEYGHCNTKCQTPVGAINSSMPFHNIHPLTIGECPKYVKSNKLVLATGLRNSPLRESRGLFGAIAGFIEGGWQGMVDGWYGYHWSNEQGSGYAADKESTQKAIDGVTNMVNSIID…
H5 HA H355W/K380M/E432L I53-50A	MENIVLLLAIVSLVKSDQICIGYHANNSTEQVDTIMEKNVTVTHAQDILEKTHNGKLCDLNGVKPLILKDCSVAGWLLGNPMCDEFIRVPEWSYIVERANPANDLCYPGSLNDYEELKHMLSRINHFEKILIIPKSSWPNHETSLGVSAACPYQGAPSFFRNVVWLIKKNDAYPTIKISYNNTNREDLLILWGIHHSNNAEEQTNLYKNPTTYISVGTSTLNQRLAPKIATRSQVNGQRGRMDFFWTILKPDDAIHFESNGNFIAPEYAYKIVKKGDSTIMKSGVEYGHCNTKCQTPVGAINSSMPFHNIHPLTIGECPKYVKSNKLVLATGLRNSPLRESRGLFGAIAGFIEGGWQGMVDGWYGYHWSNEQGSGYAADKESTQKAIDGVTNMVNSIID…
tufted duck MHC-II dimer	MAAGRGVPLVLLALLALQGSGAVKVGHVLMQTEFYQRDETHNREGGQFMFDFDGDEIFHVDLQKSETIWRLPIFTTFTSFEAQGALQNIAVDKQNMEIMMKRSNRSQGTIAPPEVTVFSEDPVELGDPNILICYVDKFWPSVITITWMKNGQEVTEGVSETVFYRQADNGFYKFSYLPFIPTRGDYYDCRVEHWGLPEPLMTHWEPQVPLPVSELTDTLQAETDQLEDEKSALQTEIANLLKEKEKLEFILAAGSGEGRGSLLTCGDVEENPGPMGSGRILGAGAVLVALVVLGARLAGGEETKGFFQEMVAFECHYLNGTEQVRYLVKYIHNRQQDVHYDSDVGHYVADTELGKPDADYWNSQPEEKERVRAEIDTVCRHNYFMASFTVDRRVEPKVR…
tufted duck MHC-II/G23M/K42I/Q65F dimer	MAAGRGVPLVLLALLALQGSGAVKVGHVLMQTEFYQRDETHNREMGQFMFDFDGDEIFHVDLQISETIWRLPIFTTFTSFEAQGALFNIAVDKQNMEIMMKRSNRSQGTIAPPEVTVFSEDPVELGDPNILICYVDKFWPSVITITWMKNGQEVTEGVSETVFYRQADNGFYKFSYLPFIPTRGDYYDCRVEHWGLPEPLMTHWEPQVPLPVSELTDTLQAETDQLEDEKSALQTEIANLLKEKEKLEFILAAGSGEGRGSLLTCGDVEENPGPMGSGRILGAGAVLVALVVLGARLAGGEETKGFFQEMVAFECHYLNGTEQVRYLVKYIHNRQQDVHYDSDVGHYVADTELGKPDADYWNSQPEEKERVRAEIDTVCRHNYFMASFTVDRRVEPKVR…
N1 NA	MNPNQKITTIGSICMVIGIVSLMLQIGNIISIWVSHSIQTGNQYQPEPCNQSTITYENNTWVNQTYVNISNTNFLAEQAVTSVTLAGNSSLCPISGWAIYSKDNGIRIGSKGDVFVIREPFISCSHLECRTFFLTQGALLNDKHSNGTVKDRSPYRTLMSCPVGEAPSPYNSRFESVAWSASACHDGISWLTIGISGPDNGAVAVLKYNGIITDTIKSWRNNILRTQESECACVNGSCFTVMTDGPSNGQASYKIFKIEKGKVVKSVELNAPNYHYEECSCYPDAGDIMCVCRDNWHGSNRPWVSFNQNLEYQIGYICSGVFGDNPRPNDGTGSCSPMSSNGAYGVKGFSFKYGNGVWIGRTKSTSSRSGFEMIWDPNGWTETDSSFSVKQDIVEITDW…
